# Multifunctionality of belowground food webs: resource, size and spatial energy channels

**DOI:** 10.1101/2021.06.06.447267

**Authors:** Anton Potapov

## Abstract

The belowground compartment of terrestrial ecosystems drives nutrient cycling, the decomposition and stabilisation of organic matter, and supports aboveground life. Belowground consumers create complex food webs that regulate functioning, ensure stability and support biodiversity both below and above ground. However, existing soil food-web reconstructions do not match recently accumulated empirical evidence and there is no comprehensive reproducible approach that accounts for the complex resource, size and spatial structure of food webs in soil. Here I build on generic food-web organization principles and use multifunctional classification of soil protists, invertebrates and vertebrates, to reconstruct ‘multichannel’ food-web across size classes of soil-associated consumers. This reconstruction is based on overlying feeding preference, prey protection, size spectrum and spatial distribution matrices combined with biomasses of trophic guilds to infer weighted trophic interactions. I then use food-web reconstruction, together with assimilation efficiencies, to calculate energy fluxes assuming a steady-state energetic system. Based on energy fluxes, I describe a number of indicators, related to stability, biodiversity and multiple ecosystem-level functions such as herbivory, top-down control, translocation and transformation of organic matter. I illustrate the approach with an empirical example, comparing it with traditional resource-focused soil food-web reconstruction. The multichannel reconstruction can be used to assess trophic multifunctionality (analogous to ecosystem multifunctionality), i.e. simultaneous support of multiple trophic functions by the food-web, and compare it across communities and ecosystems spanning beyond the soil. With further validation and parametrization, my multichannel reconstruction approach provides an effective tool for understanding and analysing soil food webs. I believe that having this tool will inspire more people to comprehensively describe soil communities and belowground-aboveground interactions. Such studies will provide informative indicators for including consumers as active agents in biogeochemical models, not only locally but also on regional and global scales.
