## Supplementary Table S1 for "Multifunctionality of belowground food webs: resource, size and spatial energy channels"

Column	Description
BroadCategory	Name of a broad taxonomic/functional category
ParentGroup	Name of the broader group that includes the trophic guild
Group	Name of the trophic guild
Abbreviation	Used e.g. to display on the plots
GroupDescription	List of the taxonomic groups included / some morphological characteristics to distinguish the group / references to do it
MetabolicType	Name of a broad phylogenetic category to account for in metabolim calculation; see http://doi.wiley.com/10.1111/2041-210X.13109
Example	The group is used as an example in the food-weeb reconstruction
Trophic links	In all cells 1=strong link, 0.5=weak/occasional link, <empty>=no link or link can be neglected. Will be used to establish basic coefficients of interaction strengths ("0.5" will be coefficient that can be changed).
P	Feeds on living vascular plant shoots and/or (fine) roots
A	Feeds on photoautotrophic soil microorganisms including unicellular soil algae, algae and cyanobacteria in association with lichens and photoautotrophic protists
L	Feeds on dead leaves and dead fine roots
W	Feeds on dead tree trunks, twigs, branches, large roots etc
S	Feeds on animal faeces, residues of microorganisms and other transformed organic matter associated with mineral soil fractions
B	Feeds on free-living procaryotes, here traditionally includes domains Bacteria and Archaea
F	Feeds on fungi including free-living saprotrophs, mycorrhizal fungi and lichen-associated fungi, predominantly mycelium and spores, but also fruiting bodies
Fa	Feeds on fauna
Specific	Specific links to other trophic groups. Name of the group is entered here
MassMean	Mean log10-transformed fresh body mass of the guild (average). Data is rough and local body mass estimations are highly recommended
MassSD	Mean log10-transformed fresh body mass of the guild (standard deviation). Data is rough and local body mass estimations are highly recommended
PPMRtraits	PPMR=Predator-prey mass ratio. Here traits modifying the PPMR are listed
PPMRopt	PPMR=Predator-prey mass ratio. Here multiplier coefficients to change the optimum PPMR are given
PPMRwidth	PPMR=Predator-prey mass ratio. Here multiplier coefficients to change the PPMR width are given
Carnivore	Organism is a carnivore and may strike back while being attacked (for organisms in the same size class)
Agility	Organism may escape predator by jumping away. Potentially reduces predation pressure.
Physical.protection	Organism is well physically protected from predators by covers (e.g. cuticle or shell). Reduces predation and increases PPMR.
Metabolites	Organism produces protective metabolites, such. as e.g. poison. Requires specific adaptations to overcome and thus on average largely reduces predation.
OtherTraits	Other traits that are related to defence or feeding. Can be used at some point to improve the reconstruction.
Proportion C	Proportion of carbon in the bulk body, average (0;1)
Proportion N	Proportion of nitrogen in the bulk body, average (0;1)
ReferenceStoichiometry	Reference the information on elemental composition was taken from (references for the information above are expected to be in the chapters on individual groups).
Vertical stratification	In all cells 1=many species in this layer, 0.5=few species in this layer, <empty>=no species in this layer, or very rare exceptions
above	Organisms that are climbing vegetation and are doing their feeding activities mostly above the ground surface and thus are involved in above-ground food webs. To account for limited top-down pressure from soil predators
epi	Organisms that are inhabiting surfaces of litter, wood, stones. Usually actively moving. Only occasionally climbing understory. Can use coarse detritus as a shelter
hemi	Organisms that are inhabiting coarse detritus, found predominantly inside decomposing litter or wood
eu	Organisms that are inhabiting lower organic and mineral soil layers, including rhizosphere
