## Supplementary Table S2 for "Multifunctionality of belowground food webs: resource, size and spatial energy channels"

BroadCategory	ParentGroup	Group	GroupDescription	Abbreviation	MetabolicType	Example	P	A	L	W	S	B	F	Fa	Specific	MassMean	MassSD	PPMRtraits	PPMRopt	PPMRwidth	Carnivore	Agility	Physical.protection	Metabolites	OtherTraits	PropC	PropN	ReferenceStoichiometry	above	epi	hemi	eu
Resource		Resources: Living plant material		P	Resource	1	0	0	0	0	0	0	0	0		NA	0		1	1	1	1	1	1		0.455	0.0168	Pokarzhevskii et al. 2003 10.1078/0031-4056-00185	1	1	1	1
Resource		Resources: Algae		A	Resource	1	0	0	0	0	0	0	0	0		NA	0		1	1	1	1	1	1		0.5	0.043	Pandian and Marian 1986 10.1111/j.1365-2427.1986.tb00950.x	1	1	1	0
Resource		Resources: Leaf and root litter		L	Resource	1	0	0	0	0	0	0	0	0		NA	0		1	1	1	1	1	1		0.447	0.0125	Pokarzhevskii et al. 2003 10.1078/0031-4056-00185	0	1	1	1
Resource		Resources: Wood litter		W	Resource	1	0	0	0	0	0	0	0	0		NA	0		1	1	1	1	1	1		0.5	0.02	Pokarzhevskii et al. 2003 10.1078/0031-4056-00185	0	1	1	1
Resource		Resources: Soil organic matter		S	Resource	1	0	0	0	0	0	0	0	0		NA	0		1	1	1	1	1	1		0.047	0.004	Pokarzhevskii et al. 2003 10.1078/0031-4056-00185	0	0	1	1
Resource		Resources: Bacteria		B	Resource	1	1	0	1	0	0	0	0	0		NA	0		1	1	1	1	1	1		0.46	0.11	Fagerbakke et al. 1996 10.3354/ame010015	0	1	1	1
Resource		Resources: Fungi		F	Resource	1	1	0	1	0	0	0	0	0		NA	0		1	1	1	1	1	1		0.41	0.032	Potapov et al.. unpublished	0	1	1	1
Protists	Heterotrophic protists	Protists: Phagotrophs		Pr-P	Unicellular	1	0	1	0	0	0	1	0.5	0.5		-6.6	0.6	unicellular	0.8	1	1	1	1	1		0.383	0.1	Menden-Deuer and Lessard 2000 10.4319/lo.2000.45.3.0569 assuming 0.25WW = DW	0	0	1	1
Protists	Heterotrophic protists	Protists: Testate amoebae	Heterotrophic protists with tests	Pr-TA	Unicellular	1	0	1	0	0	0	1	0.5	0.5		-6	1	unicellular	0.8	1	1	1	0.4	1	shell	0.383	0.1	Menden-Deuer and Lessard 2000 10.4319/lo.2000.45.3.0569 assuming 0.25WW = DW	0	0	1	1
Protists	Heterotrophic protists	Protists: Animal parasites		Pr-AP	Unicellular	1	0	0	0	0	0	0	0	1		-6.6	0.6	parasitic	-2	2	1	1	0.2	1	parasite	0.383	0.1	Menden-Deuer and Lessard 2000 10.4319/lo.2000.45.3.0569 assuming 0.25WW = DW	0	1	1	1
Protists	Heterotrophic protists	Protists: Plant pathogens		Pr-PP	Unicellular	1	1	0	0	0	0	0	0	0		-6.6	0.6		1	1	1	1	1	1		0.383	0.1	Menden-Deuer and Lessard 2000 10.4319/lo.2000.45.3.0569 assuming 0.25WW = DW	0	0	1	1
Protists		Heterotrophic protists		Pr	Unicellular	0	0.5	1	0	0	0	1	0.5	0.5		-6.6	0.6	unicellular	0.8	1	1	1	1	1		0.383	0.1	Menden-Deuer and Lessard 2000 10.4319/lo.2000.45.3.0569 assuming 0.25WW = DW	0	0	1	1
Microfauna	Nematoda	Nematoda: Plant feeders	http://nemaplex.ucdavis.edu/Ecology/bioindicators.htm	Ne-H	Nematoda	1	1	0.5	0	0	0	0	0.5	0		-5	0.5		1	1	1	1	1	1		0.34	0.053	Potapov et al.. unpublished	0	0	1	1
Microfauna	Nematoda	Nematoda: Bacterivores	http://nemaplex.ucdavis.edu/Ecology/bioindicators.htm	Ne-B	Nematoda	1	0	0.5	0	0	0	1	0	0		-5	0.5		1	1	1	1	1	1		0.34	0.053	Potapov et al.. unpublished	0	0	1	1
Microfauna	Nematoda	Nematoda: Fungivores	http://nemaplex.ucdavis.edu/Ecology/bioindicators.htm	Ne-F	Nematoda	1	0	0	0	0	0	0	1	0		-5	0.5		1	1	1	1	1	1		0.34	0.053	Potapov et al.. unpublished	0	0	1	1
Microfauna	Nematoda	Nematoda: Omnivores	http://nemaplex.ucdavis.edu/Ecology/bioindicators.htm	Ne-O	Nematoda	1	0	0.5	0	0	0	1	0	1		-4	1		1	1	1	1	1	1		0.34	0.053	Potapov et al.. unpublished	0	0	1	1
Microfauna	Nematoda	Nematoda: Carnivores	http://nemaplex.ucdavis.edu/Ecology/bioindicators.htm	Ne-C	Nematoda	1	0	0	0	0	0	0.5	0	1		-4	1		1	1	0.7	1	1	1		0.34	0.053	Potapov et al.. unpublished	0	0	1	1
Microfauna	Nematoda	Nematoda: Animal parasites	http://nemaplex.ucdavis.edu/Ecology/bioindicators.htm	Ne-AP	Nematoda	1	0	0	0	0	0	0	0	1		-5	0.5	parasitic	-2	2	1	1	0.2	1	parasite	0.34	0.053	Potapov et al.. unpublished	0	1	1	1
Microfauna		Nematoda		Ne	Nematoda	0	1	0.5	0	0	0	1	1	1		-4.6	0.6		1	1	1	1	1	1		0.34	0.053	Potapov et al.. unpublished	0	0	1	1
Microfauna	Rotifera	Rotifera: Bacterivores	Most of Bdelloidea (dominate). Wierzejskiella and Bryceella (Monogononta)	Ro-B	Invertebrates	0	0	1	0	0	0	1	0	0		-5	0.5		1	1	1	1	0.7	1	Whirling organ for particle filtration from water solution or rakes for surface scraping	0.489	0.178	Jaromerska et al. 2021. Biogeosciences (accepted)	0	1	1	1
Microfauna	Rotifera	Rotifera: Carnivores	Encentrum (Monogononta) and Abrochtha carnivora (Bdelloidea)	Ro-C	Invertebrates	0	0	0	0	0	0	0	0	1		-5	0.5		1	1	1	1	1	1	Trophi is used like jaws	0.489	0.178	Jaromerska et al. 2021. Biogeosciences (accepted)	0	1	1	0.5
Microfauna		Rotifera		Ro	Invertebrates	1	0	1	0	0	0	1	0	0.5		-5	0.5		1	1	1	1	1	1	Whirling organ for particle filtration from water solution or rakes for surface scraping	0.489	0.178	Jaromerska et al. 2021. Biogeosciences (accepted)	0	1	1	1
Microfauna	Tardigrada	Tardigrada: Herbi-fungi-bacterivores	Orders Eohypsibioidea. Hypsibioidea. Isohypsibioidea	Ta-M	Invertebrates	0	0	0.5	0.5	0	0	0.5	0.5	0		-4	1		1	1	1	1	1	1	Stylets and succing boccal apparatus	0.53	0.208	Jaromerska et al. 2021. Biogeosciences (accepted)	0	1	1	0.5
Microfauna	Tardigrada	Tardigrada: Omnivores-carnivores	Orders Apochela. Macrobiotoidea	Ta-C	Invertebrates	0	0	0.5	0	0	0	0.5	0.5	1		-4	1		1	1	0.7	1	1	1	Stylets and succing boccal apparatus	0.53	0.208	Jaromerska et al. 2021. Biogeosciences (accepted)	0	1	1	0.5
Microfauna		Tardigrada		Ta	Invertebrates	1	0	0.5	0.5	0	0	0.5	0.5	1		-4	1		1	1	1	1	1	1	Stylets and succing boccal apparatus	0.53	0.208	Jaromerska et al. 2021. Biogeosciences (accepted)	0	1	1	0.5
Microarthropods	Oribatida	Oribatida: Phytophagous / Lichen feeder	Carabodes labyrinthicus. Phauloppia spp.. Mycobates spp.. Camisia biurus; see Maraun et al. 2011 doi: 10.1016/j.soilbio.2011.01.003	Ori-A	Oribatida	1	0	1	0.5	0	0	0.5	0.5	0		-2.6	0.6		1	1	1	1	0.4	1		0.389	0.089	Potapov et al.. unpublished	0	0.5	1	0
Microarthropods	Oribatida	Oribatida: Detritivores	Tectocepheus velatus. Achipteria coleoptrata. Nothrus palustris. Platynothrus peltifer; see Maraun et al. 2011 doi: 10.1016/j.soilbio.2011.01.003	Ori-D	Oribatida	1	0	0	1	0	0	0.5	0.5	0		-2.6	0.6		1	1	1	1	0.4	1		0.389	0.089	Potapov et al.. unpublished	0	0	1	0.5
Microarthropods	Oribatida	Oribatida: Microbivores	Chamobates spp.. Nothrus silvestris. Eupleops spp.. Oribatella calcarata; see Maraun et al. 2011 doi: 10.1016/j.soilbio.2011.01.003	Ori-M	Oribatida	1	0	0	0	0	0	0.5	1	0.5		-2.6	0.6		1	1	1	1	0.4	1		0.389	0.089	Potapov et al.. unpublished	0	0	1	0.5
Microarthropods	Oribatida	Oribatida: Carnivores-necrovores	Oppiidae. Suctobelbidae. some Belbidae. some Galumnidae. some Scheloribatidae. Hypochthonius rufulus; see Maraun et al. 2011 doi: 10.1016/j.soilbio.2011.01.003	Ori-C	Oribatida	1	0	0	0	0	0	0	0.5	1		-2.6	0.6		1	1	1	1	0.4	1		0.389	0.089	Potapov et al.. unpublished	0	0	1	0.5
Microarthropods		Oribatida		Ori	Oribatida	0	0	0.5	1	0	0	0.5	1	0.5		-2.6	0.6		1	1	1	1	0.4	1		0.389	0.089	Potapov et al.. unpublished	0	0	1	0.5
Microarthropods	Mesostigmata	Mesostigmata: Small	< 0.5 mm. not armored as in Me-A. hemiedaphic	Me-S	Mesostigmata	0	0	0	0	0	0	0	0.5	1		-3	0.5		1	1	0.7	1	1	1		0.413	0.105	Potapov et al.. unpublished	0	0.5	1	0.5
Microarthropods	Mesostigmata	Mesostigmata: Large	> 0.5 mm. not armored as in Me-A	Me-L	Mesostigmata	0	0	0	0	0	0	0	0.5	1		-1	0.5		1	1	0.7	1	0.7	1		0.413	0.105	Potapov et al.. unpublished	0	0.5	1	0.5
Microarthropods	Mesostigmata	Mesostigmata: Armored	Shields strongly sclerotized and mostly fused	Me-A	Mesostigmata	0	0	0	0	0	0	0	0.5	1		-1.4	0.6		1	1	0.7	1	0.4	1		0.413	0.105	Potapov et al.. unpublished	0	0.5	1	0
Microarthropods	Mesostigmata	Mesostigmata: Euedaphic	Primarily euedaphic species. E.g. families Rhodacaridae. Digamasellidae	Me-E	Mesostigmata	0	0	0	0	0	0	0	0	1		-3	0.5		1	1	0.7	1	1	1		0.413	0.105	Potapov et al.. unpublished	0	0	0.5	1
Microarthropods		Mesostigmata	Soil-associated species	Me	Mesostigmata	1	0	0	0	0	0	0	0.5	1		-2	1		1	1	0.7	1	0.4	1		0.413	0.105	Potapov et al.. unpublished	0	0.5	1	1
Microarthropods		Astigmata	Soil-associated species	Ast	Invertebrates	1	1	1	0.5	0	0	1	1	1		-3	0.5		1	1	1	1	1	1		0.401	0.101	Potapov et al.. unpublished	0	0	1	0.5
Microarthropods		Prostigmata	Soil-associated species	Prost	Prostigmata	1	0.5	0.5	0	0	0	0.5	1	1		-2.6	0.6		1	1	1	1	1	1		0.471	0.095	Potapov et al.. unpublished	0	0	1	0.5
Microarthropods		Acari	Soil-associated species	Aca	Invertebrates	0	0.5	1	1	0	0	0.5	1	1		-2.6	0.6		1	1	1	1	1	1		0.401	0.101	Potapov et al.. unpublished	0	0	1	0.5
Microarthropods		Pseudoscorpiones	Soil-associated species	Pssc	Arachnida	1	0	0	0	0	0	0	0	1		-0.6	0.6		1	1	0.7	1	1	1		0.402	0.095	Potapov et al.. unpublished	0	0.5	1	0.5
Microarthropods		Symphyla	Soil-associated species	Sym	Progoneata	1	1	0.5	0.5	0	0	0	1	0.5		-0.6	0.6		1	1	1	1	1	0.4		0.331	0.081	Potapov et al.. unpublished	0	0	1	1
Microarthropods		Pauropoda	Soil-associated species	Pau	Progoneata	1	0.5	0	1	0	0.5	0.5	1	0		-3	0.5		1	1	1	1	1	1		0.331	0.081	inferred from Symphyla	0	0	1	1
Microarthropods	Diplura	Diplura: Detritivores	Campodeoidea (long multisegmented cerci)	Dplu-D	Invertebrates	1	0.5	0	1	0	0	0.5	1	0.5		-1	0.5		1	1	1	1	1	1		0.468	0.108	Potapov et al.. unpublished	0	0	1	1
Microarthropods	Diplura	Diplura: Carnivores	Japygoidea (unsegmented pincer-shaped cerci); Projapygoidae	Dplu-C	Invertebrates	1	0.5	0	0.5	0	0	0	0.5	1		-0.6	0.6		1	1	0.7	1	1	1		0.468	0.108	Potapov et al.. unpublished	0	0	1	1
Microarthropods		Diplura	Soil-associated species	Dplu	Invertebrates	0	0.5	0	1	0	0	0.5	1	1		-0.6	0.6		1	1	1	1	1	1		0.468	0.108	Potapov et al.. unpublished	0	0	1	1
Microarthropods		Protura	Soil-associated species	Protu	Invertebrates	1	0	0	0	0	0	0	1	0		-3	0.5		1	1	1	1	1	1	piercing-sucking mouthparts	0.451	0.109	inferred from Collembola	0	0	1	1
Microarthropods	Collembola	Collembola: Algivores	Epigeic Symphypleona and Entomobryomorpha	Cla-A	Insecta	1	0.5	1	0.5	0	0	0	1	0		-1	0.5		1	1	1	0.7	1	1		0.451	0.109	Potapov et al.. unpublished	0.5	1	0.5	0
Microarthropods	Collembola	Collembola: Detritivores	Hemiedaphic and euedaphic Symphypleona. Neelipleona and Entomobryomorpha	Cla-D	Insecta	1	0	0	1	0	0	0.5	1	0.5		-2.6	0.6		1	1	1	0.7	1	1		0.451	0.109	Potapov et al.. unpublished	0	0	1	0.5
Microarthropods	Collembola	Collembola: Neanuridae	Neanuridae	Cla-Ne	Insecta	1	0	0	0	0	0	0	0.5	1		-1.4	0.6		1	1	1	1	1	0.4	piercing-sucking mouthparts	0.451	0.109	Potapov et al.. unpublished	0	1	1	0
Microarthropods	Collembola	Collembola: Onychiuroidea	Onychiuridae and Tullbergiidae	Cla-On	Insecta	1	0.5	0	0.5	0	0.5	0.5	1	0.5		-2.6	0.6		1	1	1	1	1	0.4		0.451	0.109	Potapov et al.. unpublished	0	0	1	1
Microarthropods		Collembola	Soil-associated species	Cla	Insecta	0	0.5	0.5	1	0	0	0.5	1	0.5		-2	1		1	1	1	0.7	1	1		0.451	0.109	Potapov et al.. unpublished	0	1	1	1
Insects and arachnids	Araneae	Araneae: Small: Wandering	Ground Araneae juveniles and adults < 2 mm; For family list see Table S1 and Cardoso et al. 2011 10.1371/journal.pone.0021710	Ar-Sm-Wa	Arachnida	0	0	0	0	0	0	0	0	1		-1	0.5	venom	0.8	1.2	0.7	1	1	1	venom | liquid feeding	0.488	0.111	Potapov et al.. unpublished	0	0.5	1	0
Insects and arachnids	Araneae	Araneae: Small: Weavers	Ground Araneae juveniles and adults < 2 mm; For family list see Table S1 and Cardoso et al. 2011 10.1371/journal.pone.0021710	Ar-Sm-We	Arachnida	0	0	0	0	0	0	0	0	1		-1	0.5	venom and web	0.64	1.44	0.7	1	1	1	venom | web | liquid feeding	0.488	0.111	Potapov et al.. unpublished	0	0.5	1	0
Insects and arachnids	Araneae	Araneae: Small	Ground Araneae juveniles and adults < 2 mm	Ar-Sm	Arachnida	1	0	0	0	0	0	0	0	1		-1	0.5	venom and web	0.64	1.44	0.7	1	1	1	venom | web | liquid feeding	0.488	0.111	Potapov et al.. unpublished	0	0.5	1	0
Insects and arachnids	Araneae	Araneae: Large: Wandering	Ground Araneae > 2mm; For family list see Table S1 and Cardoso et al. 2011 10.1371/journal.pone.0021710	Ar-La-Wa	Arachnida	0	0	0	0	0	0	0	0	1		2	1	venom	0.8	1.2	0.7	1	1	1	venom | liquid feeding	0.488	0.111	Potapov et al.. unpublished	0.5	1	0.5	0
Insects and arachnids	Araneae	Araneae: Large: Weavers	Ground Araneae > 2mm; For family list see Table S1 and Cardoso et al. 2011 10.1371/journal.pone.0021710	Ar-La-We	Arachnida	0	0	0	0	0	0	0	0	1		2	1	venom and web	0.64	1.44	0.7	1	1	1	venom | web | liquid feeding	0.488	0.111	Potapov et al.. unpublished	0	1	0.5	0
Insects and arachnids	Araneae	Araneae: Large	Ground Araneae > 2mm	Ar-La	Arachnida	1	0	0	0	0	0	0	0	1		2	1	venom and web	0.64	1.44	0.7	1	1	1	venom | web | liquid feeding	0.488	0.111	Potapov et al.. unpublished	0.5	1	0.5	0
Insects and arachnids		Araneae	Ground Araneae	Ar	Arachnida	0	0	0	0	0	0	0	0	1		1	1.5	venom and web	0.64	1.44	0.7	1	1	1	venom | web | liquid feeding	0.488	0.111	Potapov et al.. unpublished	0.5	1	0.5	0
Insects and arachnids		Opiliones	Opiliones	Opi	Arachnida	1	0	0	0	0	0	0	0	1		1	0.5		1	1	0.7	1	1	1		0.465	0.12	Potapov et al.. unpublished	0	1	0	0
Insects and arachnids		Large predatory arachnids	Scorpiones. Solifugae. Vinegaroons	LAra	Arachnida	1	0	0	0	0	0	0	0	1		3.4	0.6	venom	0.8	1.2	0.7	1	1	1	venom	0.484	0.113	average for predatory arachnids is taken	0	1	0	0
Isopods and myriapods	Diplopoda	Diplopoda: Small	juveniles and adults < 1 cm in body length	Dpod-S	Progoneata	0	0	0.5	0.5	0.5	0.5	0	0.5	0		1	0.5		1	1	1	1	0.4	0.7		0.308	0.054	Potapov et al.. unpublished	0	0.5	0.5	1
Isopods and myriapods	Diplopoda	Diplopoda: Algivores	live on tree trunks	Dpod-A	Progoneata	0	0	1	1	0.5	0	0	0	0		3	0.5		1	1	1	1	0.4	0.7		0.308	0.054	Potapov et al.. unpublished	0	1	0.5	0
Isopods and myriapods	Diplopoda	Diplopoda: Litter-dwellers	live mainly in leaf litter	Dpod-L	Progoneata	0	0.5	0.5	1	0.5	0	0	0	0		3	0.5		1	1	1	1	0.4	0.7		0.308	0.054	Potapov et al.. unpublished	0	1	1	0
Isopods and myriapods	Diplopoda	Diplopoda: Fungivores	Siphonophorida	Dpod-F	Progoneata	0	0	0	0	0	0	0.5	1	0		3	0.5		1	1	1	1	0.4	0.7	piercing-sucking mouthparts	0.308	0.054	Potapov et al.. unpublished	0	0	1	1
Isopods and myriapods	Diplopoda	Diplopoda: Omnivores	live mainly on lower forest levels. tropical ecosystems	Dpod-O	Progoneata	0	0.5	0.5	0.5	0.5	0.5	0	0.5	0.5		3	0.5		1	1	1	1	0.4	0.7		0.308	0.054	Potapov et al.. unpublished	0	1	0.5	0
Isopods and myriapods	Diplopoda	Diplopoda: Humifages	live mainly under leaf litter	Dpod-H	Progoneata	0	0	0	0.5	0	1	0	0.5	0		3	0.5		1	1	1	1	0.4	0.7		0.308	0.054	Potapov et al.. unpublished	0	0	1	1
Isopods and myriapods	Diplopoda	Diplopoda: Wooders	live mainly under bark and in rotten wood	Dpod-W	Progoneata	0	0	0	0.5	1	0	0	0	0		3	0.5		1	1	1	1	0.4	0.7		0.308	0.054	Potapov et al.. unpublished	0	0.5	1	0
Isopods and myriapods		Diplopoda	Soil-associated species	Dpod	Progoneata	1	0.5	0.5	1	0.5	0.5	0	0.5	0		2.6	0.6		1	1	1	1	0.4	0.7		0.308	0.054	Potapov et al.. unpublished	0	1	1	0.5
Isopods and myriapods	Chilopoda	Chilopoda: Geophilomorpha	Geophilus. Strigamia	Chi-Ge	Chilopoda	1	0	0	0	0	0	0	0	1		2.6	0.6	venom	0.8	1.2	0.7	1	1	1	venom | liquid feeding	0.476	0.117	Potapov et al.. unpublished	0	0	1	1
Isopods and myriapods	Chilopoda	Chilopoda: Scolopendromorpha		Chi-Sco	Chilopoda	0	0	0	0	0	0	0	0	1		3.4	0.6	venom	0.8	1.2	0.7	1	1	1	venom | liquid feeding	0.476	0.117	Potapov et al.. unpublished	0	0.5	1	0.5
Isopods and myriapods	Chilopoda	Chilopoda: Lithobiomorpha	Lithobius	Chi-Li	Chilopoda	1	0	0	0	0	0	0	0	1		2.6	0.6	venom	0.8	1.2	0.7	1	1	1	venom | liquid feeding	0.476	0.117	Potapov et al.. unpublished	0	0.5	1	0
Isopods and myriapods	Chilopoda	Chilopoda: Scutigeromorpha	Soil-associated species	Chi-Scu	Chilopoda	0	0	0	0	0	0	0	0	1		2.6	0.6	venom	0.8	1.2	0.7	1	1	1	venom | liquid feeding	0.476	0.117	Potapov et al.. unpublished	0	1	0.5	0
Isopods and myriapods		Chilopoda	Soil-associated species	Chi	Chilopoda	0	0	0	0	0	0	0	0	1		2.6	0.6	venom	0.8	1.2	0.7	1	1	1	venom | liquid feeding	0.476	0.117	Potapov et al.. unpublished	0	0.5	1	0.5
Isopods and myriapods		Isopoda	Soil-associated Oniscidea	Iso	Isopoda	1	0.5	0.5	1	0.5	0.5	0.5	1	0		2	1		1	1	1	1	0.4	1		0.319	0.066	Potapov et al.. unpublished	0	1	0.5	0
Insects and arachnids		Dermaptera	Dermaptera	Der	Insecta	1	0.5	0.5	0.5	0	0	0.5	0.5	0.5		2	1		1	1	0.7	1	1	0.4		0.527	0.092	Potapov et al.. unpublished	0	1	1	0
Insects and arachnids	Orthoptera: Ensifera	Orthoptera: Ensifera: Omnivores	Grillidae. Anostostomatidae. Gryllacrididae. Rhaphidophoridae. Stenopelmatidae	Ort-En-O	Insecta	0	1	0	0.5	0	0	0	0	0.5		2	1	necrovores	1	1	1	0.7	1	1	mimicry	0.479	0.105	Potapov et al.. unpublished	0.5	1	0	0
Insects and arachnids	Orthoptera: Ensifera	Orthoptera: Ensifera: Predators	Tettigoniidae	Ort-En-P	Insecta	0	0.5	0	0	0	0	0	0	1		2	1		1	1	0.7	0.7	1	1	mimicry	0.479	0.115	corrected for predation +1%N	1	1	0	0
Insects and arachnids	Orthoptera: Ensifera	Orthoptera: Ensifera: Burrowing	Gryllotalpidae and Cylindrachetidae	Ort-En-B	Insecta	0	1	0	0.5	0	0	0	0	0.5		2	1		1	1	1	1	1	1	flight	0.479	0.105	Potapov et al.. unpublished	0	0	0.5	1
Insects and arachnids	Orthoptera	Orthoptera: Ensifera	Ensifera	Ort-En	Insecta	1	1	0	0.5	0	0	0	0	0.5		2	1		1	1	1	0.7	1	1	mimicry | flight	0.479	0.105	Potapov et al.. unpublished	1	1	0	0
Insects and arachnids	Orthoptera	Orthoptera: Caelifera	Caelifera	Ort-Ca	Insecta	1	1	0.5	0.5	0	0	0	0	0		2	1		1	1	1	0.7	1	1	mimicry	0.479	0.105	Potapov et al.. unpublished	1	1	0	0
Insects and arachnids		Orthoptera	Orthoptera	Ort	Insecta	0	1	0	0.5	0	0	0	0	0.5		2	1		1	1	1	0.7	1	1	mimicry | flight	0.479	0.105	Potapov et al.. unpublished	0.5	1	0	0
Insects and arachnids		Embioptera	Embioptera	Emb	Insecta	0	0	1	0.5	0	0	0	0.5	0		1	0.5		1	1	1	1	1	1	social	0.452	0.098	average for insects is taken	0	1	0.5	0
Insects and arachnids		Blattodea	Blattodea	Bla	Insecta	1	0.5	0.5	1	0.5	0	0	0.5	0.5		2	1		1	1	1	1	0.7	0.7	camouflage	0.47	0.111	Potapov et al.. unpublished	0.5	1	0.5	0
Insects and arachnids	Termites	Termites: Wood feeders	lower termites - Rhinotermitidae. Kalotermitidae. grass-feeding Hodotermitidae	Te-W	Insecta	0	0.5	0	0	1	0	0	0.5	0		2	1		1	1	1	1	1	0.7	social | defensive chemicals	0.453	0.11	Potapov et al.. unpublished	0	0.5	1	0
Insects and arachnids	Termites	Termites: Lichen feeders	e.g. Hospitalitermes. Longipeditermes	Te-A	Insecta	0	0	1	0	0	0	0	0.5	0		2	1		1	1	1	1	1	0.7	social | deаensive chemicals	0.453	0.11	Potapov et al.. unpublished	0.5	1	0	0
Insects and arachnids	Termites	Termites: Litter feeders	Macrotermitinae	Te-L	Insecta	0	0.5	0	1	0.5	0	0	1	0		2	1		1	1	1	1	0.4	0.7	social | mounds | defensive chemicals	0.453	0.11	Potapov et al.. unpublished	0	1	1	1
Insects and arachnids	Termites	Termites: Upper soil feeders	e.g. Foraminitermitinae	Te-S1	Insecta	0	0	0	1	1	0.5	0.5	0.5	0		2	1		1	1	1	1	0.7	0.7	social | defensive chemicals	0.453	0.11	Potapov et al.. unpublished	0	1	1	0
Insects and arachnids	Termites	Termites: True soil feeders	e.g. Cubitermes	Te-S2	Insecta	0	0	0	0	0	1	0.5	0.5	0		2	1		1	1	1	1	0.4	0.7	social | mounds | defensive chemicals	0.453	0.11	Potapov et al.. unpublished	0	1	1	1
Insects and arachnids		Termites	Termitoidae	Te	Insecta	0	0.5	0.5	1	1	1	0.5	0.5	0		2	1		1	1	1	1	0.7	0.7	social | mounds | defensive chemicals	0.453	0.11	Potapov et al.. unpublished	0	1	1	0.5
Insects and arachnids	Thysanoptera	Thysanoptera: Fungal feeders	Tubulifera. Merothripidae and Uzelothripidae (Terebrantia)	Thy-F	Insecta	0	0.5	0	0	0	0	0	1	0		-1	0.5		1	1	1	1	1	1	piercing-sucking mouthparts	0.482	0.095	Potapov et al.. unpublished	0	1	0.5	0
Insects and arachnids	Thysanoptera	Thysanoptera: Plant feeders	Majority of Terebrantia (e.g. Thripidae)	Thy-P	Insecta	0	1	0	0	0	0	0	0	0		-1	0.5		1	1	1	1	1	1	piercing-sucking mouthparts	0.482	0.095	Potapov et al.. unpublished	0.5	1	0	0
Insects and arachnids		Thysanoptera	Thysanoptera	Thy	Insecta	1	1	0	0	0	0	0	1	0		-1	0.5		1	1	1	1	1	1	piercing-sucking mouthparts	0.482	0.095	Potapov et al.. unpublished	0	1	0	0
Insects and arachnids	Hemiptera	Hemiptera: Auchenorrhyncha	Soil-associated Auchenorrhyncha	He-Au	Insecta	0	1	0	0	0	0	0	0	0		2	1		1	1	1	0.7	1	1	piercing-sucking mouthparts	0.459	0.081	Potapov et al.. unpublished	1	0.5	0.5	0.5
Insects and arachnids	Hemiptera	Hemiptera: Sternorrhyncha	Soil-associated Sternorrhyncha	He-Ste	Insecta	1	1	0	0	0	0	0	0	0		-0.6	0.6		1	1	1	1	0.7	0.7	piercing-sucking mouthparts	0.459	0.081	Potapov et al.. unpublished	0	1	1	1
Insects and arachnids	Hemiptera	Hemiptera: Heteroptera herbivores	Soil-associated Heteroptera other than Reduviidae. Phymatidae. and Nabidae. mandibular stylets are straigth and unarmed/with forward-oriented teeth	He-He-H	Insecta	0	1	0	0	0	0	0	0	0		1	0.7		1	1	1	1	1	0.4	piercing-sucking mouthparts	0.459	0.081	Potapov et al.. unpublished	0.5	1	0	0
Insects and arachnids	Hemiptera	Hemiptera: Heteroptera predators	Reduviidae. Phymatidae. and Nabidae. Other species with mandibular stylets being curved and armed with a hook-like teeth	He-He-C	Insecta	1	0	0	0	0	0	0	0	1		1	0.5		1	1	0.7	1	1	1	piercing-sucking mouthparts	0.459	0.091	corrected for predation +1%N	0.5	1	0	0
Insects and arachnids		Hemiptera		He	Insecta	0	1	0	0	0	0	0	0	0		0.6	0.6		1	1	1	0.7	0.7	0.7	piercing-sucking mouthparts	0.459	0.081	Potapov et al.. unpublished	0.5	1	0.5	0.5
Insects and arachnids		Psocoptera	Psocoptera	Pso	Insecta	1	1	0.5	0	0	0	0.5	0.5	0		-0.6	0.6		1	1	1	1	1	1	social | camouflage	0.463	0.097	Potapov et al.. unpublished	0.5	1	1	0
Insects and arachnids	Formicidae	Formicidae: Omnivores	Taxonomic assignment based on literature. e.g. https://www.antwiki.org	Ant-O	Insecta	0	1	0	0	0	0	0	0	1		0.6	0.6	pack hunting | limited cannibalism	0.6	1.6	0.7	1	1	0.7	social | pack hunting | venom	0.482	0.113	Potapov et al.. unpublished	0	1	0.5	0
Insects and arachnids	Formicidae	Formicidae: Predators/scavengers	Taxonomic assignment based on literature. e.g. https://www.antwiki.org	Ant-C	Insecta	0	0	0	0	0	0	0	0	1		0.6	0.6	pack hunting | limited cannibalism	0.6	1.6	0.7	1	1	1	social | pack hunting | venom	0.482	0.113	Potapov et al.. unpublished	0	1	0.5	0
Insects and arachnids	Formicidae	Formicidae: Herbivores	Taxonomic assignment based on literature. e.g. https://www.antwiki.org. Including nectarivores. granivores. fungal growers	Ant-H	Insecta	0	1	0	0	0	0	0	0.5	0		0.6	0.6		1	1	0.7	1	1	0.7	social | venom	0.482	0.113	Potapov et al.. unpublished	0.5	1	0.5	0
Insects and arachnids	Formicidae	Formicidae: Farmers	Ants with trophobiosis on soil-dwelling Hemiptera; e.g. Lasius. Acropyga	Ant-Fa	Insecta	0	1	0	0	0	0	0	0	0.5	Hemiptera: Sternorrhyncha	0.6	0.6		1	1	0.7	1	1	0.7	social | venom	0.482	0.113	Potapov et al.. unpublished	0	1	0.5	0.5
Insects and arachnids		Formicidae	Soil-associated species	Ant	Insecta	1	0.5	0	0	0	0	0	0	1		0.6	0.6	pack hunting | limited cannibalism	0.6	1.6	0.7	1	1	0.7	social | pack hunting | venom	0.482	0.113	Potapov et al.. unpublished	0.5	1	0.5	0
Insects and arachnids		Hymenoptera: Wasps and parasitoids	Soil-associated species	Hym	Insecta	0	0.5	0	0	0	0	0	0	1	Invertebrates	0.6	0.6	parasitoid	-0.5	1.5	0.7	1	1	1	venom	0.482	0.113	Potapov et al.. unpublished	1	1	0	0.5
Insects and arachnids	Coleoptera: Predators	Coleoptera: Predators: Carabidae	Carabidae (other than herbivores)	Cpt-P-Car	Insecta	0	0.5	0	0	0	0	0	0	1		2	1		1	1	0.7	1	0.4	0.4		0.421	0.1	corrected for predation +1%N	0.5	1	0	0
Insects and arachnids	Coleoptera: Predators	Coleoptera: Predators: Cantharidae	Cantharidae	Cpt-P-Can	Insecta	0	0	0	0	0	0	0	0	1		2	1		1	1	0.7	1	1	0.4		0.421	0.1	corrected for predation +1%N	1	1	0	0
Insects and arachnids	Coleoptera: Predators	Coleoptera: Predators: Staphylinidae	Staphylinidae (other than fungivores)	Cpt-P-Sta	Insecta	0	0	0	0	0	0	0	0	1		0	1		1	1	0.7	1	0.4	0.4		0.421	0.1	corrected for predation +1%N	1	1	1	1
Insects and arachnids	Coleoptera	Coleoptera: Predators	Carabidae (other than herbivores). Cantharidae. Staphylinidae (other than fungivores)	Cpt-P	Insecta	1	1	0	0	0	0	0	0	1		2	1		1	1	0.7	1	0.4	0.4		0.421	0.1	corrected for predation +1%N	1	1	1	1
Insects and arachnids	Coleoptera	Coleoptera: Omnivores	Elateridae	Cpt-O	Insecta	1	1	0	1	1	0	0.5	1	1		2	1		1	1	1	1	0.4	1		0.421	0.09	Potapov et al.. unpublished	0	0	1	1
Insects and arachnids	Coleoptera	Coleoptera: Fungivores	Mycetophagidae. Staphylinidae: Oxyporinae. Staphylinidae: Habrocerinae. Staphylinidae: Aleocharinae. Staphylinidae: Oxyteline	Cpt-F	Insecta	1	0	0	0	0	0	0	1	1		0	1		1	1	1	1	0.4	0.4		0.421	0.09	Potapov et al.. unpublished	0	1	1	0
Insects and arachnids	Coleoptera: Herbivores	Coleoptera: Herbivores: Herbidetritivores	Scarabaeidae	Cpt-H-HD	Insecta	0	1	0	1	1	0	0.5	1	0		2	1		1	1	1	1	0.4	1		0.421	0.09	Potapov et al.. unpublished	0	1	1	1
Insects and arachnids	Coleoptera: Herbivores	Coleoptera: Herbivores: Root feeders	Curculionidae	Cpt-H-H	Insecta	0	1	0	0	1	0	0	1	0		0	1		1	1	1	1	0.4	1		0.421	0.09	Potapov et al.. unpublished	0	0	1	1
Insects and arachnids	Coleoptera: Herbivores	Coleoptera: Herbivores: Granivores	Carabidae: Harpalini. Carabidae: Zabrini	Cpt-H-G	Insecta	0	1	0	0	0	0	0	0	0.5		2	1		1	1	1	1	0.4	1		0.421	0.09	Potapov et al.. unpublished	0.5	1	0	0
Insects and arachnids	Coleoptera	Coleoptera: Herbivores	Curculionidae. Scarabaeidae. Carabidae: Harpalini. Carabidae: Zabrini	Cpt-H	Insecta	1	1	0	0	1	0	0	1	0		2	1		1	1	1	1	0.4	1		0.421	0.09	Potapov et al.. unpublished	1	1	1	1
Insects and arachnids	Coleoptera	Coleoptera: Detritivores	Tenebrionidae	Cpt-D	Insecta	1	1	0	1	0	0	0	1	1		2	1		1	1	1	1	0.4	1		0.421	0.09	Potapov et al.. unpublished	1	1	1	1
Insects and arachnids	Coleoptera	Coleoptera: Necrovores	Silphidae	Cpt-AR	Insecta	0	0	0	0	0	0	0	1	1	Vertebrates	2	1	necrovores	1	1	1	1	0.4	0.4		0.421	0.09	Potapov et al.. unpublished	1	1	0	0
Insects and arachnids		Coleoptera	Coleoptera	Cpt	Insecta	0	1	0	1	1	0	0.5	1	1		1.666666667	1.1		1	1	1	1	0.4	0.4		0.421	0.09	Potapov et al.. unpublished	1	1	1	1
Insects and arachnids		Lepidoptera	Lepidoptera soil larvae	Le	Insecta	1	1	0.5	0.5	0	0	0	0.5	0		2	1		1	1	1	1	1	1	mimicry. aposematism. camouflage. hair-like. spine-like and other projections	0.515	0.082	Potapov et al.. unpublished	1	1	1	0
Insects and arachnids	Diptera	Diptera: Predators	Empidoidea. Tabanidae. Rhagionidae. Therevidae. Muscidae	Dipt-C	Insecta	1	0	0	0	0	0	0	0	1		0.6	0.6		1	1	0.7	1	1	1		0.453	0.106	corrected for predation +1%N	1	0.5	1	0
Insects and arachnids	Diptera	Diptera: Phytosaprophages	Trichoceridae. Tipulidae. Limoniidae (part). Bibionidae. Sciaridae. Scatopsidae. Stratiomyidae. Xylophagidae. Lonchopteridae. Phoridae. Syrphidae	Dipt-D	Insecta	1	1	0	1	0	0	0	0.5	0		0	1		1	1	1	1	1	1		0.453	0.096	Potapov et al.. unpublished	1	0.5	1	0
Insects and arachnids	Diptera	Diptera: Microphages	Chironomidae. Ceratopogonidae (part). Stratiomyidae. with surface-scrapers: Lonchopteridae. Phoridae (part). Drosophilidae (part). Otiitidae. Lauxanidae. Fannidae	Dipt-M	Insecta	0	0	0.5	0	0	0	0	0.5	0.5		0	1		1	1	1	1	1	1		0.453	0.096	Potapov et al.. unpublished	1	0.5	1	0
Insects and arachnids	Diptera	Diptera: Fungivores	Mycetophilidae. Sciaridae. Cecidomyiidae. Anthomyiidae	Dipt-F	Insecta	1	0	0	0	0	0	0	1	0		-0.6	0.6		1	1	1	1	1	1		0.453	0.096	Potapov et al.. unpublished	1	0.5	1	0
Insects and arachnids	Diptera	Diptera: Necrovores	Sarcophagidae. Calliphoridae. Piophilidae. Muscidae (part)	Dipt-AR	Insecta	0	0	0	0	0	0	0	0	1	Vertebrates	0	1	necrovores	1	1	1	1	1	1		0.453	0.096	Potapov et al.. unpublished	1	1	0	0
Insects and arachnids		Diptera	Diptera	Dipt	Insecta	0	0.5	0	0.5	0	0	0	1	1		0	1		1	1	1	1	1	1		0.453	0.096	Potapov et al.. unpublished	1	1	1	0
Oligochaetes and molluscs		Enchytraeidae	Enchytraeidae	En	Clitellata	1	0.5	0.5	0.5	0	1	0.5	0.5	0.5		1	0.5	filtering the environment	4.5	0.75	1	1	1	1	filtering the environment	0.418	0.108	Potapov et al.. unpublished	0	0	1	1
Oligochaetes and molluscs	Lumbricina	Lumbricina: Epigeic	https://www.inhs.illinois.edu/people/mjwetzel/nomenoligo/	Ew-Ep	Clitellata	1	0.5	0.5	0.5	0.5	1	0.5	0.5	0.5		2.6	0.6	filtering the environment	4.5	0.75	1	1	1	0.4	filtering the environment | dung feeding	0.448	0.122	Potapov et al.. unpublished	0	0.5	1	0
Oligochaetes and molluscs	Lumbricina	Lumbricina: Anecic	https://www.inhs.illinois.edu/people/mjwetzel/nomenoligo/	Ew-An	Clitellata	1	0.5	0.5	0.5	0	1	0.5	0.5	0.5		3	0.7	filtering the environment	4.5	0.75	1	1	1	0.4	filtering the environment	0.448	0.122	Potapov et al.. unpublished	0	0	1	1
Oligochaetes and molluscs	Lumbricina	Lumbricina: Endogeic	https://www.inhs.illinois.edu/people/mjwetzel/nomenoligo/	Ew-En	Clitellata	1	0.5	0	0	0	1	0.5	0.5	0.5		3	0.7	filtering the environment	4.5	0.75	1	1	1	0.4	filtering the environment	0.448	0.122	Potapov et al.. unpublished	0	0	0	1
Oligochaetes and molluscs		Lumbricina	Lumbricina	Ew	Clitellata	0	0.5	0.5	0.5	0	1	0.5	0.5	0.5		2.6	0.6	filtering the environment	4.5	0.75	1	1	1	0.4	filtering the environment | dung feeding	0.448	0.122	Potapov et al.. unpublished	0	0	1	1
Oligochaetes and molluscs	Gastropoda	Gastropoda (snails)	Gastropoda with external mineral shell	Ga-Sn	Invertebrates	0	0.5	0.5	1	0.5	0.5	1	1	0.5		1.4	0.6		1	1	1	1	0.4	0.4		0.316	0.042	Pokarzhevskii et al. 2003 10.1078/0031-4056-00185	0.5	1	1	0
Oligochaetes and molluscs	Gastropoda	Gastropoda (slugs)	Gastropoda without external mineral shell	Ga-Sl	Invertebrates	0	0.5	0.5	1	0.5	0.5	1	1	0.5		2	1		1	1	1	1	0.7	0.4		0.371	0.0938	Pokarzhevskii et al. 2003 10.1078/0031-4056-00185	0.5	1	1	0.5
Oligochaetes and molluscs		Gastropoda		Ga	Invertebrates	1	0.5	0.5	1	0.5	0.5	1	1	0.5		2	1		1	1	1	1	0.4	0.4		0.344	0.068	averaged from slugs and snails	0.5	1	1	0
Vertebrates	Amphibia	Amphibia: Social insect eaters	Salamanders (some Plethodontidae); frogs (Dendrobatidae. Microhylidae)	Am-Soc	EctothermVertebrates	0	0	0	0	0	0	0	0	1	Formicidae | Termites	4	1		1	1	0.7	0.7	1	0.7		0.388	0.097	Gonzalez et al. 2017 10.3389/fevo.2017.00110	1	1	0	0
Vertebrates	Amphibia	Amphibia: Generalists	Salamanders (most metamorphosing Plethodontidae. Ambystomatidae. Salamandridae. Hynobiidae); frogs and toads (most families excluding aquatic Pipidae and arboreal forms. e.g. Rhacophoridae. Hylidae. Centrolenidae. Hyperoliidae)	Am-G	EctothermVertebrates	1	0	0	0	0	0	0	0	1		4	1		1	1	0.7	0.7	1	0.7		0.388	0.097	Gonzalez et al. 2017 10.3389/fevo.2017.00110	1	1	0	0
Vertebrates	Amphibia	Amphibia: Fossorial generalists	Caecilians	Am-FG	EctothermVertebrates	0	0	0	0	0	0	0	0	1		4	1		1	1	0.7	1	1	0.7		0.388	0.097	Gonzalez et al. 2017 10.3389/fevo.2017.00110	0	0	0.5	1
Vertebrates		Amphibia	Terrestrial amphibians	Am	EctothermVertebrates	0	0	0	0	0	0	0	0	1		4	1		1	1	0.7	1	1	0.7		0.388	0.097	Gonzalez et al. 2017 10.3389/fevo.2017.00110	1	1	0	0
Vertebrates	Reptilia	Reptilia: Social insect eaters	Some Agamidae and Phrynosomatidae lizards	Re-Soc	EctothermVertebrates	0	0	0	0	0	0	0	0	1	Formicidae | Termites	5	0.5		1	1	0.7	1	0.7	1		0.388	0.097	Gonzalez et al. 2017 10.3389/fevo.2017.00110	0	1	0	0
Vertebrates	Reptilia	Reptilia: Generalists	Most terrestrial predatory and omnivorous lizards (e.g.. Iguania. Gekkota. Lacertiformata. Scinciformata. Anguimorpha). some molluscivorous and invertebrate-eating snakes (Pareatidae. some Colubridae)	Re-G	EctothermVertebrates	1	0.5	0	0	0	0	0	0	1		4	1		1	1	0.7	1	0.7	1		0.388	0.097	Gonzalez et al. 2017 10.3389/fevo.2017.00110	1	1	0	0
Vertebrates	Reptilia	Reptilia: Fossorial social insect eaters	Blind snakes (Scolecophidia)	Re-FSoc	EctothermVertebrates	0	0	0	0	0	0	0	0	1	Formicidae | Termites	3.4	0.6		1	1	0.7	1	0.7	1		0.388	0.097	Gonzalez et al. 2017 10.3389/fevo.2017.00110	0	0	1	1
Vertebrates	Reptilia	Reptilia: Fossorial generalists	Amphisbaenians (Amphisbaenia). Anguidae. fossorial Scincidae	Re-FG	EctothermVertebrates	0	0	0	0	0	0	0	0	1		4	1		1	1	0.7	1	0.7	1		0.388	0.097	Gonzalez et al. 2017 10.3389/fevo.2017.00110	0	0	1	1
Vertebrates		Reptilia	Terrestrial reptiles	Re	EctothermVertebrates	0	0	0	0	0	0	0	0	1		4	1		1	1	0.7	1	0.7	1		0.388	0.097	Gonzalez et al. 2017 10.3389/fevo.2017.00110	0	1	0	0
Vertebrates	Mammalia	Mammalia: Social insect eaters	Echidnas. ant-eaters. aardvark. pangolins. armadillos. aardwolf (Hyaenidae). bat-eared fox (Canidae)	Ma-Soc	Endotherms	0	0	0	0	0	0	0	0	1	Formicidae | Termites	7	0.5	mass predation	1.5	1	0.7	1	0.7	1		0.388	0.097	Gonzalez et al. 2017 10.3389/fevo.2017.00110	0	1	0	0
Vertebrates	Mammalia	Mammalia: Opportunists	Predatory and omnivorous species of marsupials. carnivorans and rodents; primates treeshrews	Ma-Op	Endotherms	0	1	0	0	0	0	0	0	1		6	1		1	1	1	1	1	1		0.388	0.097	Gonzalez et al. 2017 10.3389/fevo.2017.00110	0	1	0	0
Vertebrates	Mammalia	Mammalia: Insectivores	Shrews (Soricidae)	Ma-Ins	Endotherms	1	0	0	0	0	0	0	0	1		4	1		1	1	0.7	1	1	1		0.388	0.097	Gonzalez et al. 2017 10.3389/fevo.2017.00110	0	1	1	1
Vertebrates	Mammalia	Mammalia: Fossorial generalists	Moles (Talpidae). marsupial moles (Notoryctidae)	Ma-FG	Endotherms	1	0	0	0	0	0	0	0	1		5	0.5		1	1	0.7	1	1	1		0.388	0.097	Gonzalez et al. 2017 10.3389/fevo.2017.00110	0	0	1	1
Vertebrates		Mammalia	Insectivorous mammals	Ma	Endotherms	0	0.5	0	0	0	0	0	0	1		5	0.7		1	1	0.7	1	1	1		0.388	0.097	Gonzalez et al. 2017 10.3389/fevo.2017.00110	0	1	1	1
Vertebrates	Aves	Aves: Ground-gleaners	Many species of thrushes (Turdidae). crows (Corvidae). babblers (Timaliidae). gulls (Laridae). waders (Charadrii)	Av-GG	Endotherms	1	0	0	0	0	0	0	0	1		4	1		1	1	0.7	0.7	1	1		0.388	0.097	Gonzalez et al. 2017 10.3389/fevo.2017.00110	1	1	0	0
Vertebrates	Aves	Aves: Ground-probers	Waders (Scolopacidae)	Av-GP	Endotherms	0	0	0	0	0	0	0	0	1		5	0.5		1	1	0.7	0.7	1	1		0.388	0.097	Gonzalez et al. 2017 10.3389/fevo.2017.00110	0	0	1	1
Vertebrates	Aves	Aves: Ground omnivores	Pheasants. grouses. peacocks. turkeys (Phasianidae). geese and ducks (Anatidae). lyrebirds (Menuridae)	Av-GO	Endotherms	1	1	0	0	0	0	0	0.5	1		6	1		1	1	1	0.7	1	1		0.388	0.097	Gonzalez et al. 2017 10.3389/fevo.2017.00110	0	1	1	0
Vertebrates		Aves	Ground-foraging birds	Av	Endotherms	0	0.5	0	0	0	0	0	0	1		5	0.7		1	1	0.7	0.7	1	1		0.388	0.097	Gonzalez et al. 2017 10.3389/fevo.2017.00110	0	1	1	0
